# A generic reference defined by consensus peaks for scATAC-seq data analysis

**DOI:** 10.1101/2023.05.30.542889

**Authors:** Qiuchen Meng, Xinze Wu, Wenchang Chen, Yubo Zhao, Chen Li, Zheng Wei, Jiaqi Li, Xi Xi, Sijie Chen, Catherine Zhang, Shengquan Chen, Jiaqi Li, Xiaowo Wang, Rui Jiang, Lei Wei, Xuegong Zhang

## Abstract

The rapid advancement of transposase-accessible chromatin using sequencing (ATAC-seq) technology, particularly with the emergence of single-cell ATAC-seq (scATAC-seq), has accelerated the studies of gene regulation. However, the absence of a generic feature reference for ATAC-seq data limits single-cell analyses and hinders the development of comprehensive cell atlases. To address this, we constructed a generic chromatin accessibility reference by aggregating peaks from 624 high-quality bulk ATAC-seq datasets, defining more than 1 million consensus peaks (cPeaks). Leveraging a deep neural network model, we expanded cPeaks to include previously unobserved regions, enhancing their coverage across diverse tissues and cell types. cPeaks exhibit consistent shapes across tissue types, sequencing technologies, and peak-calling methods, indicating that they represent inherent genomic features. Compared to existing feature defining methods and references, cPeaks show superior performance in scATAC-seq analyses, improving cell annotation and rare cell type identification. Additionally, cPeaks provide insights into chromatin dynamics during cellular differentiation and tumor progression. cPeaks can serve as a robust reference for chromatin accessibility studies to promote cross-dataset consistency and accelerate biological discoveries.
