## Supplemental Tables for "A generic reference defined by consensus peaks for scATAC-seq data analysis": tableS1_ATAC-seq data for cPeak generation.csv

Source	SampleID	Biosample	pre-identified peaks Num.	Reference	Organ	Organ System
ENCODE	ENCFF735UWS	A549	204227	hg38	cell_line	cell_line
ENCODE	ENCFF678PAI	pancreas	262490	hg38	pancreas	digestive system
ENCODE	ENCFF415YNL	liver	258504	hg38	liver	digestive system
ENCODE	ENCFF318SNW	liver	250058	hg38	liver	digestive system
ENCODE	ENCFF188RKV	liver	276982	hg38	liver	digestive system
ENCODE	ENCFF421XIL	B-cell	100655	hg38	B-cell	lymphatic system
ENCODE	ENCFF721WEZ	colon	267333	hg38	colon	digestive system
ENCODE	ENCFF321VDH	WTC11	264234	hg38	cell_line	cell_line
ENCODE	ENCFF729MMJ	RWPE-2	250511	hg38	cell_line	cell_line
ENCODE	ENCFF751CLW	natural killer cell	115627	hg38	natural killer cell	lymphatic system
ENCODE	ENCFF425LSL	muscle	174598	hg38	muscle	muscular system
ENCODE	ENCFF706APW	T-cell	131677	hg38	T-cell	lymphatic system
ENCODE	ENCFF007FAW	gastroesophageal sphincter	148398	hg38	gastroesophageal sphincter	digestive system
ENCODE	ENCFF677EWJ	fallopian tube	227699	hg38	fallopian tube	reproductive system
ENCODE	ENCFF168WTX	mesenteric fat pad	226602	hg38	mesenteric fat pad	digestive system
ENCODE	ENCFF541GYF	adrenal	280591	hg38	adrenal	endocrine system
ENCODE	ENCFF173XEU	bladder	241830	hg38	bladder	urinary system
ENCODE	ENCFF871DTB	ovary	237050	hg38	ovary	reproductive system
ENCODE	ENCFF380AEO	ovary	239420	hg38	ovary	reproductive system
ENCODE	ENCFF189LZA	lung	220641	hg38	lung	respiratory system
ENCODE	ENCFF974XTQ	neuron	239535	hg38	neuron	nervous system
ENCODE	ENCFF911HZG	thyroid	138938	hg38	thyroid	endocrine system
ENCODE	ENCFF958SXF	B-cell	119432	hg38	B-cell	lymphatic system
ENCODE	ENCFF035XXI	T-cell	103437	hg38	T-cell	lymphatic system
ENCODE	ENCFF849FQV	gastrocnemius medialis	178804	hg38	gastrocnemius medialis	muscular system
ENCODE	ENCFF980APH	T-cell	136810	hg38	T-cell	lymphatic system
ENCODE	ENCFF349KLY	T-cell	119396	hg38	T-cell	lymphatic system
ENCODE	ENCFF040SJW	natural killer cell	126223	hg38	natural killer cell	lymphatic system
ENCODE	ENCFF792EFB	T-cell	121987	hg38	T-cell	lymphatic system
ENCODE	ENCFF178DTJ	B-cell	184152	hg38	B-cell	lymphatic system
ENCODE	ENCFF587QZR	B-cell	206653	hg38	B-cell	lymphatic system
ENCODE	ENCFF792YKT	T-cell	163956	hg38	T-cell	lymphatic system
ENCODE	ENCFF839DEM	B-cell	128694	hg38	B-cell	lymphatic system
ENCODE	ENCFF119EAP	heart	196494	hg38	heart	circulatory system
ENCODE	ENCFF955PTL	T-cell	213371	hg38	T-cell	lymphatic system
ENCODE	ENCFF547LIL	T-cell	218945	hg38	T-cell	lymphatic system
ENCODE	ENCFF837LBW	natural killer cell	170965	hg38	natural killer cell	lymphatic system
ENCODE	ENCFF986KHO	natural killer cell	163462	hg38	natural killer cell	lymphatic system
ENCODE	ENCFF123QHV	T-cell	196544	hg38	T-cell	lymphatic system
ENCODE	ENCFF888IRH	B-cell	136431	hg38	B-cell	lymphatic system
ENCODE	ENCFF739WIV	T-cell	167310	hg38	T-cell	lymphatic system
ENCODE	ENCFF418SHH	T-cell	183219	hg38	T-cell	lymphatic system
ENCODE	ENCFF824VXG	uterus	239044	hg38	uterus	reproductive system
ENCODE	ENCFF029YUG	pancreas	276759	hg38	pancreas	digestive system
ENCODE	ENCFF947DKR	heart	249000	hg38	heart	circulatory system
ENCODE	ENCFF080IAR	gastrocnemius medialis	161249	hg38	gastrocnemius medialis	muscular system
ENCODE	ENCFF615ZFR	muscle	165958	hg38	muscle	muscular system
ENCODE	ENCFF834CDO	muscle	213373	hg38	muscle	muscular system
ENCODE	ENCFF056KYH	heart	229383	hg38	heart	circulatory system
ENCODE	ENCFF830CUE	nerve	242118	hg38	nerve	nervous system
ENCODE	ENCFF994UIF	adrenal	273730	hg38	adrenal	endocrine system
ENCODE	ENCFF497SGQ	ovary	257048	hg38	ovary	reproductive system
ENCODE	ENCFF682VUY	thyroid	212864	hg38	thyroid	endocrine system
ENCODE	ENCFF010JOP	adrenal	213082	hg38	adrenal	endocrine system
ENCODE	ENCFF555UEL	T-cell	123893	hg38	T-cell	lymphatic system
ENCODE	ENCFF141QUY	adrenal	169951	hg38	adrenal	endocrine system
ENCODE	ENCFF899TQV	lung	278090	hg38	lung	respiratory system
ENCODE	ENCFF063YVQ	natural killer cell	141674	hg38	natural killer cell	lymphatic system
ENCODE	ENCFF867TMP	T-cell	105361	hg38	T-cell	lymphatic system
ENCODE	ENCFF480ITE	pancreas	258803	hg38	pancreas	digestive system
ENCODE	ENCFF616OVJ	muscle	131726	hg38	muscle	muscular system
ENCODE	ENCFF385DEZ	liver	277537	hg38	liver	digestive system
ENCODE	ENCFF436AWP	nerve	240413	hg38	nerve	nervous system
ENCODE	ENCFF803AAK	heart	195926	hg38	heart	circulatory system
ENCODE	ENCFF065JHK	adrenal	277129	hg38	adrenal	endocrine system
ENCODE	ENCFF333TAT	K562	269800	hg38	cell_line	cell_line
ENCODE	ENCFF721ZMU	T-cell	129367	hg38	T-cell	lymphatic system
ENCODE	ENCFF089LSF	T-cell	99952	hg38	T-cell	lymphatic system
ENCODE	ENCFF456OPK	T-cell	127994	hg38	T-cell	lymphatic system
ENCODE	ENCFF707EUL	pancreas	208071	hg38	pancreas	digestive system
ENCODE	ENCFF191ZOC	colon	273748	hg38	colon	digestive system
ENCODE	ENCFF906HOT	lung	246314	hg38	lung	respiratory system
ENCODE	ENCFF442AAP	heart	221776	hg38	heart	circulatory system
ENCODE	ENCFF241UNR	heart	266722	hg38	heart	circulatory system
ENCODE	ENCFF680JZM	posterior vena cava	244114	hg38	posterior vena cava	circulatory system
ENCODE	ENCFF320CXX	heart	231344	hg38	heart	circulatory system
ENCODE	ENCFF252GCN	heart	141188	hg38	heart	circulatory system
ENCODE	ENCFF487GKW	neuron	265639	hg38	neuron	nervous system
ENCODE	ENCFF381CVI	T-cell	173433	hg38	T-cell	lymphatic system
ENCODE	ENCFF296ZZB	HCT116	218413	hg38	cell_line	cell_line
ENCODE	ENCFF985WPD	heart	272155	hg38	heart	circulatory system
ENCODE	ENCFF364QVY	T-cell	91414	hg38	T-cell	lymphatic system
ENCODE	ENCFF880EHI	stomach	152066	hg38	stomach	digestive system
ENCODE	ENCFF626RXO	heart	246759	hg38	heart	circulatory system
ENCODE	ENCFF243NTP	IMR-90	265247	hg38	cell_line	cell_line
ENCODE	ENCFF748UZH	GM12878	277999	hg38	cell_line	cell_line
ENCODE	ENCFF182JHG	B-cell	218761	hg38	B-cell	lymphatic system
ENCODE	ENCFF563UYM	colon	200834	hg38	colon	digestive system
ENCODE	ENCFF049DNM	T-cell	200696	hg38	T-cell	lymphatic system
ENCODE	ENCFF354VIQ	T-cell	141479	hg38	T-cell	lymphatic system
ENCODE	ENCFF913MQB	HepG2	217283	hg38	cell_line	cell_line
ENCODE	ENCFF308AVB	heart	125472	hg38	heart	circulatory system
ENCODE	ENCFF821OEF	#NAME?	248668	hg38	cell_line	cell_line
ENCODE	ENCFF078RSS	heart	207635	hg38	heart	circulatory system
ENCODE	ENCFF558BLC	K562	203874	hg38	cell_line	cell_line
ENCODE	ENCFF685MCV	T-cell	153530	hg38	T-cell	lymphatic system
ENCODE	ENCFF754GUE	T-cell	86734	hg38	T-cell	lymphatic system
ENCODE	ENCFF379DHP	pancreas	173212	hg38	pancreas	digestive system
ENCODE	ENCFF025DBX	T-cell	139716	hg38	T-cell	lymphatic system
ENCODE	ENCFF628SES	T-cell	98118	hg38	T-cell	lymphatic system
ENCODE	ENCFF788BUI	T-cell	112097	hg38	T-cell	lymphatic system
ENCODE	ENCFF058UYY	T-cell	117511	hg38	T-cell	lymphatic system
ENCODE	ENCFF026XCY	T-cell	149332	hg38	T-cell	lymphatic system
ENCODE	ENCFF009YES	colon	260427	hg38	colon	digestive system
ENCODE	ENCFF252LJK	muscle	250313	hg38	muscle	muscular system
ENCODE	ENCFF551GBG	foreskin keratinocyte	265903	hg38	foreskin keratinocyte	integumentary system
ENCODE	ENCFF068ISD	esophagus	227771	hg38	esophagus	digestive system
ENCODE	ENCFF164WOV	fallopian tube	254663	hg38	fallopian tube	reproductive system
ENCODE	ENCFF439EIO	HepG2	279739	hg38	cell_line	cell_line
ENCODE	ENCFF452WBJ	colon	167699	hg38	colon	digestive system
ENCODE	ENCFF052DWZ	lung	274135	hg38	lung	respiratory system
ENCODE	ENCFF344CDB	heart	166911	hg38	heart	circulatory system
ENCODE	ENCFF567ZCX	GM23338	283236	hg38	cell_line	cell_line
ENCODE	ENCFF201ZDJ	neuron	277789	hg38	neuron	nervous system
ENCODE	ENCFF716JUM	_K-N-SH	280311	hg38	cell_line	cell_line
ENCODE	ENCFF899OMR	A549	278564	hg38	cell_line	cell_line
ENCODE	ENCFF631JIS	liver	280198	hg38	liver	digestive system
ENCODE	ENCFF305BGH	pancreas	156981	hg38	pancreas	digestive system
ENCODE	ENCFF144HUM	_K-N-SH	288781	hg38	cell_line	cell_line
ENCODE	ENCFF985FDY	ovary	251570	hg38	ovary	reproductive system
ENCODE	ENCFF169LSG	heart	227244	hg38	heart	circulatory system
ENCODE	ENCFF442JHH	heart	231184	hg38	heart	circulatory system
ENCODE	ENCFF590JRI	adrenal	238197	hg38	adrenal	endocrine system
ENCODE	ENCFF568NPG	heart	209500	hg38	heart	circulatory system
ENCODE	ENCFF664YGN	artery	176528	hg38	artery	circulatory system
ENCODE	ENCFF951DOQ	neuron	285794	hg38	neuron	nervous system
ENCODE	ENCFF610SOB	neuron	285436	hg38	neuron	nervous system
ENCODE	ENCFF594FVI	neuron	279279	hg38	neuron	nervous system
ENCODE	ENCFF901RIY	lung	245157	hg38	lung	respiratory system
ENCODE	ENCFF305GXR	neuron	239568	hg38	neuron	nervous system
ENCODE	ENCFF802GII	adrenal	278076	hg38	adrenal	endocrine system
ENCODE	ENCFF854ULK	liver	257279	hg38	liver	digestive system
ENCODE	ENCFF580HLQ	gallbladder	265146	hg38	gallbladder	digestive system
ENCODE	ENCFF535VTB	heart	207879	hg38	heart	circulatory system
ENCODE	ENCFF012BKZ	heart	237529	hg38	heart	circulatory system
ENCODE	ENCFF343RCO	heart	201721	hg38	heart	circulatory system
ENCODE	ENCFF081FUV	colonic	275626	hg38	colonic	digestive system
ENCODE	ENCFF470YYO	GM12878	223873	hg38	cell_line	cell_line
ENCODE	ENCFF415HUA	neuron	219506	hg38	neuron	nervous system
ENCODE	ENCFF182SSP	PANC-1	211868	hg38	cell_line	cell_line
ENCODE	ENCFF811MOZ	PC-3	267751	hg38	cell_line	cell_line
ENCODE	ENCFF845NWD	T-cell	142383	hg38	T-cell	lymphatic system
ENCODE	ENCFF350JTS	T-cell	193220	hg38	T-cell	lymphatic system
ENCODE	ENCFF570EVR	T-cell	124301	hg38	T-cell	lymphatic system
ENCODE	ENCFF541PYT	T-cell	121392	hg38	T-cell	lymphatic system
ENCODE	ENCFF273DGN	T-cell	129282	hg38	T-cell	lymphatic system
ENCODE	ENCFF424JEX	B-cell	121397	hg38	B-cell	lymphatic system
ENCODE	ENCFF135EYC	heart	234357	hg38	heart	circulatory system
ENCODE	ENCFF267DDX	T-cell	114432	hg38	T-cell	lymphatic system
ATACdb	Sample_0025	blood	48025	hg19	blood	circulatory system
ATACdb	Sample_0026	blood	50447	hg19	blood	circulatory system
ATACdb	Sample_0027	blood	47349	hg19	blood	circulatory system
ATACdb	Sample_0028	blood	46698	hg19	blood	circulatory system
ATACdb	Sample_0029	blood	40745	hg19	blood	circulatory system
ATACdb	Sample_0030	blood	35916	hg19	blood	circulatory system
ATACdb	Sample_0031	blood	34589	hg19	blood	circulatory system
ATACdb	Sample_0036	brain	55776	hg19	brain	nervous system
ATACdb	Sample_0037	brain	30721	hg19	brain	nervous system
ATACdb	Sample_0038	brain	36031	hg19	brain	nervous system
ATACdb	Sample_0039	brain	64855	hg19	brain	nervous system
ATACdb	Sample_0040	brain	72187	hg19	brain	nervous system
ATACdb	Sample_0041	brain	66056	hg19	brain	nervous system
ATACdb	Sample_0042	brain	45805	hg19	brain	nervous system
ATACdb	Sample_0043	brain	81658	hg19	brain	nervous system
ATACdb	Sample_0044	brain	68643	hg19	brain	nervous system
ATACdb	Sample_0045	brain	127700	hg19	brain	nervous system
ATACdb	Sample_0046	brain	145111	hg19	brain	nervous system
ATACdb	Sample_0047	brain	116878	hg19	brain	nervous system
ATACdb	Sample_0048	brain	108402	hg19	brain	nervous system
ATACdb	Sample_0049	brain	42790	hg19	brain	nervous system
ATACdb	Sample_0050	brain	160788	hg19	brain	nervous system
ATACdb	Sample_0051	brain	134755	hg19	brain	nervous system
ATACdb	Sample_0052	brain	44883	hg19	brain	nervous system
ATACdb	Sample_0053	brain	110130	hg19	brain	nervous system
ATACdb	Sample_0054	brain	16233	hg19	brain	nervous system
ATACdb	Sample_0055	brain	16420	hg19	brain	nervous system
ATACdb	Sample_0056	brain	11332	hg19	brain	nervous system
ATACdb	Sample_0057	brain	21424	hg19	brain	nervous system
ATACdb	Sample_0058	brain	22601	hg19	brain	nervous system
ATACdb	Sample_0059	brain	26768	hg19	brain	nervous system
ATACdb	Sample_0060	brain	35076	hg19	brain	nervous system
ATACdb	Sample_0061	brain	20033	hg19	brain	nervous system
ATACdb	Sample_0062	brain	24538	hg19	brain	nervous system
ATACdb	Sample_0063	brain	27629	hg19	brain	nervous system
ATACdb	Sample_0064	brain	32906	hg19	brain	nervous system
ATACdb	Sample_0065	brain	23634	hg19	brain	nervous system
ATACdb	Sample_0066	brain	19089	hg19	brain	nervous system
ATACdb	Sample_0067	brain	22653	hg19	brain	nervous system
ATACdb	Sample_0068	brain	12677	hg19	brain	nervous system
ATACdb	Sample_0070	brain	10959	hg19	brain	nervous system
ATACdb	Sample_0072	brain	19405	hg19	brain	nervous system
ATACdb	Sample_0073	brain	23131	hg19	brain	nervous system
ATACdb	Sample_0074	brain	19739	hg19	brain	nervous system
ATACdb	Sample_0075	brain	15394	hg19	brain	nervous system
ATACdb	Sample_0076	brain	21926	hg19	brain	nervous system
ATACdb	Sample_0077	brain	24415	hg19	brain	nervous system
ATACdb	Sample_0078	brain	15403	hg19	brain	nervous system
ATACdb	Sample_0079	brain	14942	hg19	brain	nervous system
ATACdb	Sample_0080	brain	19763	hg19	brain	nervous system
ATACdb	Sample_0081	brain	15954	hg19	brain	nervous system
ATACdb	Sample_0082	brain	15281	hg19	brain	nervous system
ATACdb	Sample_0083	brain	13396	hg19	brain	nervous system
ATACdb	Sample_0084	brain	20648	hg19	brain	nervous system
ATACdb	Sample_0085	brain	22521	hg19	brain	nervous system
ATACdb	Sample_0086	brain	21971	hg19	brain	nervous system
ATACdb	Sample_0087	brain	14780	hg19	brain	nervous system
ATACdb	Sample_0088	brain	20184	hg19	brain	nervous system
ATACdb	Sample_0089	brain	13930	hg19	brain	nervous system
ATACdb	Sample_0090	bone	13911	hg19	bone	muscular system
ATACdb	Sample_0091	adipose	17217	hg19	adipose	integumentary system
ATACdb	Sample_0092	adipose	32694	hg19	adipose	integumentary system
ATACdb	Sample_0097	kidney	50414	hg19	kidney	urinary system
ATACdb	Sample_0098	kidney	42309	hg19	kidney	urinary system
ATACdb	Sample_0099	kidney	33672	hg19	kidney	urinary system
ATACdb	Sample_0100	kidney	40335	hg19	kidney	urinary system
ATACdb	Sample_0115	adipose	69663	hg19	adipose	integumentary system
ATACdb	Sample_0116	adipose	57436	hg19	adipose	integumentary system
ATACdb	Sample_0117	adipose	64614	hg19	adipose	integumentary system
ATACdb	Sample_0118	adipose	39413	hg19	adipose	integumentary system
ATACdb	Sample_0119	adipose	81066	hg19	adipose	integumentary system
ATACdb	Sample_0120	adipose	51148	hg19	adipose	integumentary system
ATACdb	Sample_0121	adipose	40953	hg19	adipose	integumentary system
ATACdb	Sample_0122	adipose	62068	hg19	adipose	integumentary system
ATACdb	Sample_0123	adipose	41378	hg19	adipose	integumentary system
ATACdb	Sample_0124	adipose	52891	hg19	adipose	integumentary system
ATACdb	Sample_0125	adipose	61294	hg19	adipose	integumentary system
ATACdb	Sample_0126	adipose	57908	hg19	adipose	integumentary system
ATACdb	Sample_0127	skin	30073	hg19	skin	integumentary system
ATACdb	Sample_0128	blood	18445	hg19	blood	circulatory system
ATACdb	Sample_0129	blood	16954	hg19	blood	circulatory system
ATACdb	Sample_0130	blood	16322	hg19	blood	circulatory system
ATACdb	Sample_0131	blood	13729	hg19	blood	circulatory system
ATACdb	Sample_0143	skin	84904	hg19	skin	integumentary system
ATACdb	Sample_0144	skin	39119	hg19	skin	integumentary system
ATACdb	Sample_0145	skin	103573	hg19	skin	integumentary system
ATACdb	Sample_0166	catilage	45430	hg19	cartilage	muscular system
ATACdb	Sample_0167	testicle	10246	hg19	testicle	reproductive system
ATACdb	Sample_0168	testicle	11725	hg19	testicle	reproductive system
ATACdb	Sample_0169	epithelial	16164	hg19	epithelial	integumentary system
ATACdb	Sample_0170	epithelial	14424	hg19	epithelial	integumentary system
ATACdb	Sample_0171	epithelial	24500	hg19	epithelial	integumentary system
ATACdb	Sample_0172	epithelial	29214	hg19	epithelial	integumentary system
ATACdb	Sample_0174	epithelial	23107	hg19	epithelial	integumentary system
ATACdb	Sample_0199	blood	43470	hg19	blood	circulatory system
ATACdb	Sample_0200	blood	51747	hg19	blood	circulatory system
ATACdb	Sample_0201	blood	46151	hg19	blood	circulatory system
ATACdb	Sample_0202	blood	47805	hg19	blood	circulatory system
ATACdb	Sample_0203	blood	42238	hg19	blood	circulatory system
ATACdb	Sample_0204	blood	49971	hg19	blood	circulatory system
ATACdb	Sample_0205	blood	44012	hg19	blood	circulatory system
ATACdb	Sample_0206	blood	42890	hg19	blood	circulatory system
ATACdb	Sample_0207	blood	58592	hg19	blood	circulatory system
ATACdb	Sample_0208	blood	49046	hg19	blood	circulatory system
ATACdb	Sample_0209	blood	60809	hg19	blood	circulatory system
ATACdb	Sample_0210	blood	45711	hg19	blood	circulatory system
ATACdb	Sample_0211	blood	47229	hg19	blood	circulatory system
ATACdb	Sample_0212	blood	35081	hg19	blood	circulatory system
ATACdb	Sample_0213	blood	55448	hg19	blood	circulatory system
ATACdb	Sample_0214	blood	40886	hg19	blood	circulatory system
ATACdb	Sample_0215	blood	41936	hg19	blood	circulatory system
ATACdb	Sample_0216	blood	61012	hg19	blood	circulatory system
ATACdb	Sample_0217	blood	49293	hg19	blood	circulatory system
ATACdb	Sample_0218	blood	86674	hg19	blood	circulatory system
ATACdb	Sample_0219	blood	39295	hg19	blood	circulatory system
ATACdb	Sample_0220	blood	62666	hg19	blood	circulatory system
ATACdb	Sample_0221	blood	33123	hg19	blood	circulatory system
ATACdb	Sample_0222	blood	45399	hg19	blood	circulatory system
ATACdb	Sample_0223	blood	32036	hg19	blood	circulatory system
ATACdb	Sample_0224	blood	55569	hg19	blood	circulatory system
ATACdb	Sample_0225	blood	30536	hg19	blood	circulatory system
ATACdb	Sample_0226	blood	31101	hg19	blood	circulatory system
ATACdb	Sample_0227	blood	41270	hg19	blood	circulatory system
ATACdb	Sample_0228	blood	63319	hg19	blood	circulatory system
ATACdb	Sample_0229	blood	46037	hg19	blood	circulatory system
ATACdb	Sample_0230	blood	67676	hg19	blood	circulatory system
ATACdb	Sample_0231	blood	44737	hg19	blood	circulatory system
ATACdb	Sample_0232	blood	68402	hg19	blood	circulatory system
ATACdb	Sample_0233	blood	41297	hg19	blood	circulatory system
ATACdb	Sample_0234	blood	44104	hg19	blood	circulatory system
ATACdb	Sample_0235	blood	42289	hg19	blood	circulatory system
ATACdb	Sample_0236	blood	35331	hg19	blood	circulatory system
ATACdb	Sample_0237	blood	43361	hg19	blood	circulatory system
ATACdb	Sample_0238	blood	38564	hg19	blood	circulatory system
ATACdb	Sample_0239	blood	83223	hg19	blood	circulatory system
ATACdb	Sample_0240	blood	42970	hg19	blood	circulatory system
ATACdb	Sample_0241	blood	16211	hg19	blood	circulatory system
ATACdb	Sample_0242	blood	51385	hg19	blood	circulatory system
ATACdb	Sample_0243	blood	15623	hg19	blood	circulatory system
ATACdb	Sample_0244	blood	58578	hg19	blood	circulatory system
ATACdb	Sample_0245	blood	28840	hg19	blood	circulatory system
ATACdb	Sample_0246	blood	51169	hg19	blood	circulatory system
ATACdb	Sample_0247	blood	38093	hg19	blood	circulatory system
ATACdb	Sample_0248	blood	38009	hg19	blood	circulatory system
ATACdb	Sample_0249	blood	19808	hg19	blood	circulatory system
ATACdb	Sample_0250	blood	55905	hg19	blood	circulatory system
ATACdb	Sample_0251	blood	45177	hg19	blood	circulatory system
ATACdb	Sample_0252	blood	51720	hg19	blood	circulatory system
ATACdb	Sample_0253	blood	24529	hg19	blood	circulatory system
ATACdb	Sample_0254	blood	25996	hg19	blood	circulatory system
ATACdb	Sample_0255	blood	27362	hg19	blood	circulatory system
ATACdb	Sample_0256	blood	38580	hg19	blood	circulatory system
ATACdb	Sample_0257	blood	25905	hg19	blood	circulatory system
ATACdb	Sample_0258	blood	64842	hg19	blood	circulatory system
ATACdb	Sample_0259	blood	28703	hg19	blood	circulatory system
ATACdb	Sample_0260	blood	60227	hg19	blood	circulatory system
ATACdb	Sample_0261	blood	25336	hg19	blood	circulatory system
ATACdb	Sample_0262	blood	61663	hg19	blood	circulatory system
ATACdb	Sample_0263	blood	11223	hg19	blood	circulatory system
ATACdb	Sample_0264	blood	41499	hg19	blood	circulatory system
ATACdb	Sample_0265	blood	12060	hg19	blood	circulatory system
ATACdb	Sample_0266	blood	50343	hg19	blood	circulatory system
ATACdb	Sample_0267	blood	13500	hg19	blood	circulatory system
ATACdb	Sample_0268	blood	40754	hg19	blood	circulatory system
ATACdb	Sample_0269	blood	34613	hg19	blood	circulatory system
ATACdb	Sample_0270	blood	61287	hg19	blood	circulatory system
ATACdb	Sample_0271	blood	38294	hg19	blood	circulatory system
ATACdb	Sample_0272	blood	64668	hg19	blood	circulatory system
ATACdb	Sample_0273	blood	21152	hg19	blood	circulatory system
ATACdb	Sample_0274	blood	68355	hg19	blood	circulatory system
ATACdb	Sample_0275	blood	45602	hg19	blood	circulatory system
ATACdb	Sample_0276	blood	31375	hg19	blood	circulatory system
ATACdb	Sample_0277	blood	16237	hg19	blood	circulatory system
ATACdb	Sample_0278	blood	20030	hg19	blood	circulatory system
ATACdb	Sample_0279	blood	18023	hg19	blood	circulatory system
ATACdb	Sample_0280	blood	67972	hg19	blood	circulatory system
ATACdb	Sample_0281	blood	35873	hg19	blood	circulatory system
ATACdb	Sample_0282	blood	41851	hg19	blood	circulatory system
ATACdb	Sample_0283	blood	41949	hg19	blood	circulatory system
ATACdb	Sample_0284	blood	52703	hg19	blood	circulatory system
ATACdb	Sample_0285	blood	40643	hg19	blood	circulatory system
ATACdb	Sample_0286	blood	45950	hg19	blood	circulatory system
ATACdb	Sample_0287	blood	31742	hg19	blood	circulatory system
ATACdb	Sample_0288	blood	59393	hg19	blood	circulatory system
ATACdb	Sample_0289	blood	33766	hg19	blood	circulatory system
ATACdb	Sample_0290	blood	56753	hg19	blood	circulatory system
ATACdb	Sample_0291	blood	42352	hg19	blood	circulatory system
ATACdb	Sample_0292	blood	56601	hg19	blood	circulatory system
ATACdb	Sample_0293	blood	24639	hg19	blood	circulatory system
ATACdb	Sample_0294	blood	56822	hg19	blood	circulatory system
ATACdb	Sample_0295	blood	38697	hg19	blood	circulatory system
ATACdb	Sample_0296	blood	52688	hg19	blood	circulatory system
ATACdb	Sample_0297	blood	35305	hg19	blood	circulatory system
ATACdb	Sample_0298	blood	38204	hg19	blood	circulatory system
ATACdb	Sample_0299	blood	36012	hg19	blood	circulatory system
ATACdb	Sample_0300	blood	52215	hg19	blood	circulatory system
ATACdb	Sample_0301	blood	42064	hg19	blood	circulatory system
ATACdb	Sample_0302	blood	52511	hg19	blood	circulatory system
ATACdb	Sample_0303	blood	37806	hg19	blood	circulatory system
ATACdb	Sample_0304	blood	45969	hg19	blood	circulatory system
ATACdb	Sample_0305	blood	40786	hg19	blood	circulatory system
ATACdb	Sample_0306	blood	41098	hg19	blood	circulatory system
ATACdb	Sample_0307	blood	34394	hg19	blood	circulatory system
ATACdb	Sample_0308	blood	47116	hg19	blood	circulatory system
ATACdb	Sample_0309	blood	39083	hg19	blood	circulatory system
ATACdb	Sample_0310	blood	58022	hg19	blood	circulatory system
ATACdb	Sample_0311	blood	57384	hg19	blood	circulatory system
ATACdb	Sample_0312	blood	40017	hg19	blood	circulatory system
ATACdb	Sample_0313	blood	43653	hg19	blood	circulatory system
ATACdb	Sample_0314	blood	28756	hg19	blood	circulatory system
ATACdb	Sample_0315	blood	36935	hg19	blood	circulatory system
ATACdb	Sample_0316	blood	29050	hg19	blood	circulatory system
ATACdb	Sample_0317	blood	23677	hg19	blood	circulatory system
ATACdb	Sample_0318	blood	18360	hg19	blood	circulatory system
ATACdb	Sample_0319	blood	33119	hg19	blood	circulatory system
ATACdb	Sample_0320	blood	24433	hg19	blood	circulatory system
ATACdb	Sample_0321	blood	26360	hg19	blood	circulatory system
ATACdb	Sample_0322	blood	31861	hg19	blood	circulatory system
ATACdb	Sample_0323	blood	35005	hg19	blood	circulatory system
ATACdb	Sample_0324	blood	29191	hg19	blood	circulatory system
ATACdb	Sample_0325	blood	41803	hg19	blood	circulatory system
ATACdb	Sample_0326	blood	39113	hg19	blood	circulatory system
ATACdb	Sample_0327	blood	24925	hg19	blood	circulatory system
ATACdb	Sample_0328	blood	35188	hg19	blood	circulatory system
ATACdb	Sample_0329	blood	35384	hg19	blood	circulatory system
ATACdb	Sample_0330	blood	39434	hg19	blood	circulatory system
ATACdb	Sample_0331	blood	30408	hg19	blood	circulatory system
ATACdb	Sample_0332	blood	17609	hg19	blood	circulatory system
ATACdb	Sample_0333	blood	41428	hg19	blood	circulatory system
ATACdb	Sample_0334	blood	32359	hg19	blood	circulatory system
ATACdb	Sample_0335	blood	45791	hg19	blood	circulatory system
ATACdb	Sample_0336	blood	24820	hg19	blood	circulatory system
ATACdb	Sample_0337	blood	35966	hg19	blood	circulatory system
ATACdb	Sample_0338	blood	26619	hg19	blood	circulatory system
ATACdb	Sample_0339	blood	39738	hg19	blood	circulatory system
ATACdb	Sample_0340	blood	21397	hg19	blood	circulatory system
ATACdb	Sample_0341	blood	39003	hg19	blood	circulatory system
ATACdb	Sample_0342	blood	29088	hg19	blood	circulatory system
ATACdb	Sample_0343	blood	32828	hg19	blood	circulatory system
ATACdb	Sample_0344	blood	25819	hg19	blood	circulatory system
ATACdb	Sample_0345	blood	45204	hg19	blood	circulatory system
ATACdb	Sample_0346	blood	31586	hg19	blood	circulatory system
ATACdb	Sample_0347	blood	39686	hg19	blood	circulatory system
ATACdb	Sample_0348	blood	34667	hg19	blood	circulatory system
ATACdb	Sample_0349	blood	42441	hg19	blood	circulatory system
ATACdb	Sample_0350	blood	31750	hg19	blood	circulatory system
ATACdb	Sample_0351	blood	29267	hg19	blood	circulatory system
ATACdb	Sample_0352	blood	27101	hg19	blood	circulatory system
ATACdb	Sample_0353	blood	17384	hg19	blood	circulatory system
ATACdb	Sample_0354	blood	23921	hg19	blood	circulatory system
ATACdb	Sample_0355	blood	18772	hg19	blood	circulatory system
ATACdb	Sample_0356	blood	22315	hg19	blood	circulatory system
ATACdb	Sample_0357	blood	33116	hg19	blood	circulatory system
ATACdb	Sample_0358	blood	23459	hg19	blood	circulatory system
ATACdb	Sample_0359	blood	20779	hg19	blood	circulatory system
ATACdb	Sample_0360	blood	22639	hg19	blood	circulatory system
ATACdb	Sample_0361	blood	29323	hg19	blood	circulatory system
ATACdb	Sample_0362	blood	22646	hg19	blood	circulatory system
ATACdb	Sample_0363	blood	27239	hg19	blood	circulatory system
ATACdb	Sample_0393	adipose	76441	hg19	adipose	integumentary system
ATACdb	Sample_0394	adipose	65785	hg19	adipose	integumentary system
ATACdb	Sample_0395	adipose	65953	hg19	adipose	integumentary system
ATACdb	Sample_0396	adipose	79923	hg19	adipose	integumentary system
ATACdb	Sample_0397	adipose	85112	hg19	adipose	integumentary system
ATACdb	Sample_0398	adipose	75744	hg19	adipose	integumentary system
ATACdb	Sample_0399	adipose	83389	hg19	adipose	integumentary system
ATACdb	Sample_0400	adipose	64998	hg19	adipose	integumentary system
ATACdb	Sample_0447	blood	31513	hg19	blood	circulatory system
ATACdb	Sample_0542	lung	68235	hg19	lung	respiratory system
ATACdb	Sample_0578	blood	26010	hg19	blood	circulatory system
ATACdb	Sample_0589	prostate	10387	hg19	prostate	reproductive system
ATACdb	Sample_0590	prostate	26574	hg19	prostate	reproductive system
ATACdb	Sample_0591	prostate	19447	hg19	prostate	reproductive system
ATACdb	Sample_0592	prostate	15780	hg19	prostate	reproductive system
ATACdb	Sample_0593	prostate	21772	hg19	prostate	reproductive system
ATACdb	Sample_0594	prostate	16788	hg19	prostate	reproductive system
ATACdb	Sample_0618	bone	37629	hg19	bone	muscular system
ATACdb	Sample_0619	bone	57180	hg19	bone	muscular system
ATACdb	Sample_0620	bone	34448	hg19	bone	muscular system
ATACdb	Sample_0621	bone	37730	hg19	bone	muscular system
ATACdb	Sample_0622	bone	60318	hg19	bone	muscular system
ATACdb	Sample_0623	bone	49820	hg19	bone	muscular system
ATACdb	Sample_0624	bone	53308	hg19	bone	muscular system
ATACdb	Sample_0625	bone	45902	hg19	bone	muscular system
ATACdb	Sample_0626	bone	69117	hg19	bone	muscular system
ATACdb	Sample_0627	bone	39309	hg19	bone	muscular system
ATACdb	Sample_0628	bone	41631	hg19	bone	muscular system
ATACdb	Sample_0671	skin	43426	hg19	skin	integumentary system
ATACdb	Sample_0672	skin	39114	hg19	skin	integumentary system
ATACdb	Sample_0673	skin	49890	hg19	skin	integumentary system
ATACdb	Sample_0674	skin	52498	hg19	skin	integumentary system
ATACdb	Sample_0675	skin	27994	hg19	skin	integumentary system
ATACdb	Sample_0676	skin	38135	hg19	skin	integumentary system
ATACdb	Sample_0677	skin	29366	hg19	skin	integumentary system
ATACdb	Sample_0678	skin	32344	hg19	skin	integumentary system
ATACdb	Sample_0679	skin	41645	hg19	skin	integumentary system
ATACdb	Sample_0680	skin	53634	hg19	skin	integumentary system
ATACdb	Sample_0681	skin	51731	hg19	skin	integumentary system
ATACdb	Sample_0682	skin	57126	hg19	skin	integumentary system
ATACdb	Sample_0683	skin	64330	hg19	skin	integumentary system
ATACdb	Sample_0684	skin	76609	hg19	skin	integumentary system
ATACdb	Sample_0685	skin	83139	hg19	skin	integumentary system
ATACdb	Sample_0686	skin	78655	hg19	skin	integumentary system
ATACdb	Sample_0687	skin	82409	hg19	skin	integumentary system
ATACdb	Sample_0688	skin	86685	hg19	skin	integumentary system
ATACdb	Sample_0689	skin	68313	hg19	skin	integumentary system
ATACdb	Sample_0690	skin	76449	hg19	skin	integumentary system
ATACdb	Sample_0691	skin	97944	hg19	skin	integumentary system
ATACdb	Sample_0703	blood	17010	hg19	blood	circulatory system
ATACdb	Sample_0704	blood	17335	hg19	blood	circulatory system
ATACdb	Sample_0705	blood	25715	hg19	blood	circulatory system
ATACdb	Sample_0706	blood	14656	hg19	blood	circulatory system
ATACdb	Sample_0707	blood	12886	hg19	blood	circulatory system
ATACdb	Sample_0708	blood	24590	hg19	blood	circulatory system
ATACdb	Sample_0709	blood	14990	hg19	blood	circulatory system
ATACdb	Sample_0720	skin	54213	hg19	skin	integumentary system
ATACdb	Sample_0721	skin	22445	hg19	skin	integumentary system
ATACdb	Sample_0722	skin	56679	hg19	skin	integumentary system
ATACdb	Sample_0723	skin	51786	hg19	skin	integumentary system
ATACdb	Sample_0724	skin	104007	hg19	skin	integumentary system
ATACdb	Sample_0725	skin	59551	hg19	skin	integumentary system
ATACdb	Sample_0745	hematopoietic	46326	hg19	hematopoietic	circulatory system
ATACdb	Sample_0746	hematopoietic	26958	hg19	hematopoietic	circulatory system
ATACdb	Sample_0747	hematopoietic	48724	hg19	hematopoietic	circulatory system
ATACdb	Sample_0855	skin	111821	hg19	skin	integumentary system
ATACdb	Sample_0863	bronchial	14463	hg19	bronchial	respiratory system
ATACdb	Sample_0879	colon	33009	hg19	colon	digestive system
ATACdb	Sample_0880	colon	31166	hg19	colon	digestive system
ATACdb	Sample_0950	fibroblast	63431	hg19	fibroblast	muscular system
ATACdb	Sample_0951	fibroblast	65219	hg19	fibroblast	muscular system
ATACdb	Sample_0952	fibroblast	34301	hg19	fibroblast	muscular system
ATACdb	Sample_0953	fibroblast	31716	hg19	fibroblast	muscular system
ATACdb	Sample_0954	fibroblast	40181	hg19	fibroblast	muscular system
ATACdb	Sample_0955	fibroblast	39553	hg19	fibroblast	muscular system
ATACdb	Sample_0956	fibroblast	38018	hg19	fibroblast	muscular system
ATACdb	Sample_0957	fibroblast	42707	hg19	fibroblast	muscular system
ATACdb	Sample_0958	fibroblast	15437	hg19	fibroblast	muscular system
ATACdb	Sample_0959	fibroblast	29204	hg19	fibroblast	muscular system
ATACdb	Sample_0971	cortex	64415	hg19	cortex	integumentary system
ATACdb	Sample_0972	cortex	61112	hg19	cortex	integumentary system
ATACdb	Sample_0998	blood	79808	hg19	blood	circulatory system
ATACdb	Sample_0999	blood	84990	hg19	blood	circulatory system
ATACdb	Sample_1000	blood	86609	hg19	blood	circulatory system
ATACdb	Sample_1001	blood	38235	hg19	blood	circulatory system
ATACdb	Sample_1002	blood	33320	hg19	blood	circulatory system
ATACdb	Sample_1017	blood	30886	hg19	blood	circulatory system
ATACdb	Sample_1018	blood	34433	hg19	blood	circulatory system
ATACdb	Sample_1019	blood	31422	hg19	blood	circulatory system
ATACdb	Sample_1020	blood	36763	hg19	blood	circulatory system
ATACdb	Sample_1021	blood	34992	hg19	blood	circulatory system
ATACdb	Sample_1025	blood	14930	hg19	blood	circulatory system
ATACdb	Sample_1026	blood	20618	hg19	blood	circulatory system
ATACdb	Sample_1027	blood	21440	hg19	blood	circulatory system
ATACdb	Sample_1028	blood	42823	hg19	blood	circulatory system
ATACdb	Sample_1081	skin	89187	hg19	skin	integumentary system
ATACdb	Sample_1082	skin	55283	hg19	skin	integumentary system
ATACdb	Sample_1083	skin	69878	hg19	skin	integumentary system
ATACdb	Sample_1084	skin	76354	hg19	skin	integumentary system
ATACdb	Sample_1085	skin	55531	hg19	skin	integumentary system
ATACdb	Sample_1086	skin	40381	hg19	skin	integumentary system
ATACdb	Sample_1088	skin	43043	hg19	skin	integumentary system
ATACdb	Sample_1089	skin	87464	hg19	skin	integumentary system
ATACdb	Sample_1090	skin	86434	hg19	skin	integumentary system
ATACdb	Sample_1091	skin	69157	hg19	skin	integumentary system
ATACdb	Sample_1092	skin	75859	hg19	skin	integumentary system
ATACdb	Sample_1093	skin	98690	hg19	skin	integumentary system
ATACdb	Sample_1094	skin	69509	hg19	skin	integumentary system
ATACdb	Sample_1095	skin	88438	hg19	skin	integumentary system
ATACdb	Sample_1106	lung	56188	hg19	lung	respiratory system
ATACdb	Sample_1107	lung	60049	hg19	lung	respiratory system
ATACdb	Sample_1108	lung	73041	hg19	lung	respiratory system
ATACdb	Sample_1109	lung	41435	hg19	lung	respiratory system
ATACdb	Sample_1115	blood	24433	hg19	blood	circulatory system
ATACdb	Sample_1116	blood	34406	hg19	blood	circulatory system
ATACdb	Sample_1117	blood	21714	hg19	blood	circulatory system
ATACdb	Sample_1161	artery	140932	hg19	artery	circulatory system
ATACdb	Sample_1162	artery	145846	hg19	artery	circulatory system
ATACdb	Sample_1163	artery	158952	hg19	artery	circulatory system
ATACdb	Sample_1164	artery	32619	hg19	artery	circulatory system
ATACdb	Sample_1165	artery	41805	hg19	artery	circulatory system
ATACdb	Sample_1167	artery	33938	hg19	artery	circulatory system
ATACdb	Sample_1168	artery	10034	hg19	artery	circulatory system
ATACdb	Sample_1169	blood	28729	hg19	blood	circulatory system
ATACdb	Sample_1170	blood	36256	hg19	blood	circulatory system
ATACdb	Sample_1171	blood	39175	hg19	blood	circulatory system
ATACdb	Sample_1172	blood	33070	hg19	blood	circulatory system
ATACdb	Sample_1173	blood	30213	hg19	blood	circulatory system
ATACdb	Sample_1174	blood	38690	hg19	blood	circulatory system
ATACdb	Sample_1175	blood	40752	hg19	blood	circulatory system
ATACdb	Sample_1176	blood	34903	hg19	blood	circulatory system
ATACdb	Sample_1177	blood	33517	hg19	blood	circulatory system
ATACdb	Sample_1178	blood	23552	hg19	blood	circulatory system
ATACdb	Sample_1179	blood	30380	hg19	blood	circulatory system
ATACdb	Sample_1180	blood	42737	hg19	blood	circulatory system
ATACdb	Sample_1181	blood	22767	hg19	blood	circulatory system
ATACdb	Sample_1182	blood	33356	hg19	blood	circulatory system
ATACdb	Sample_1183	blood	16627	hg19	blood	circulatory system
ATACdb	Sample_1184	tonsil	18368	hg19	tonsil	lymphatic system
ATACdb	Sample_1186	tonsil	20027	hg19	tonsil	lymphatic system
ATACdb	Sample_1187	tonsil	40207	hg19	tonsil	lymphatic system
ATACdb	Sample_1190	blood	30102	hg19	blood	circulatory system
ATACdb	Sample_1204	blood	52127	hg19	blood	circulatory system
ATACdb	Sample_1205	blood	65937	hg19	blood	circulatory system
ATACdb	Sample_1206	blood	62742	hg19	blood	circulatory system
ATACdb	Sample_1207	blood	61899	hg19	blood	circulatory system
ATACdb	Sample_1208	blood	83548	hg19	blood	circulatory system
ATACdb	Sample_1209	blood	85630	hg19	blood	circulatory system
ATACdb	Sample_1211	pancreas	28588	hg19	pancreas	digestive system
ATACdb	Sample_1212	pancreas	84330	hg19	pancreas	digestive system
ATACdb	Sample_1213	pancreas	32375	hg19	pancreas	digestive system
ATACdb	Sample_1214	pancreas	21834	hg19	pancreas	digestive system
ATACdb	Sample_1215	pancreas	22681	hg19	pancreas	digestive system
ATACdb	Sample_1216	pancreas	37296	hg19	pancreas	digestive system
ATACdb	Sample_1229	keratinocyte	76695	hg19	keratinocyte	integumentary system
ATACdb	Sample_1230	keratinocyte	74876	hg19	keratinocyte	integumentary system
ATACdb	Sample_1231	keratinocyte	93906	hg19	keratinocyte	integumentary system
ATACdb	Sample_1232	keratinocyte	81400	hg19	keratinocyte	integumentary system
ATACdb	Sample_1233	blood	23876	hg19	blood	circulatory system
ATACdb	Sample_1234	blood	27820	hg19	blood	circulatory system
ATACdb	Sample_1235	blood	11699	hg19	blood	circulatory system
ATACdb	Sample_1236	blood	10051	hg19	blood	circulatory system
ATACdb	Sample_1237	blood	16463	hg19	blood	circulatory system
ATACdb	Sample_1239	blood	20054	hg19	blood	circulatory system
ATACdb	Sample_1240	blood	14615	hg19	blood	circulatory system
ATACdb	Sample_1248	blood	13005	hg19	blood	circulatory system
ATACdb	Sample_1249	blood	22775	hg19	blood	circulatory system
ATACdb	Sample_1250	blood	20986	hg19	blood	circulatory system
ATACdb	Sample_1251	blood	22013	hg19	blood	circulatory system
ATACdb	Sample_1253	blood	12530	hg19	blood	circulatory system
ATACdb	Sample_1255	blood	11895	hg19	blood	circulatory system
ATACdb	Sample_1261	blood	11143	hg19	blood	circulatory system
ATACdb	Sample_1264	blood	12734	hg19	blood	circulatory system
ATACdb	Sample_1265	blood	14775	hg19	blood	circulatory system
ATACdb	Sample_1266	blood	15737	hg19	blood	circulatory system
ATACdb	Sample_1275	blood	14723	hg19	blood	circulatory system
ATACdb	Sample_1276	blood	13581	hg19	blood	circulatory system
ATACdb	Sample_1297	blood	12156	hg19	blood	circulatory system
ATACdb	Sample_1299	blood	11004	hg19	blood	circulatory system
ATACdb	Sample_1301	blood	11007	hg19	blood	circulatory system
ATACdb	Sample_1303	blood	57101	hg19	blood	circulatory system
ATACdb	Sample_1304	blood	64027	hg19	blood	circulatory system
ATACdb	Sample_1305	blood	45501	hg19	blood	circulatory system
ATACdb	Sample_1306	blood	24997	hg19	blood	circulatory system
ATACdb	Sample_1307	blood	30542	hg19	blood	circulatory system
ATACdb	Sample_1308	blood	26770	hg19	blood	circulatory system
ATACdb	Sample_1312	blood	24997	hg19	blood	circulatory system
ATACdb	Sample_1313	blood	30542	hg19	blood	circulatory system
ATACdb	Sample_1314	blood	26770	hg19	blood	circulatory system
ATACdb	Sample_1319	blood	13005	hg19	blood	circulatory system
ATACdb	Sample_1320	blood	22775	hg19	blood	circulatory system
ATACdb	Sample_1344	myeloid	54611	hg19	myeloid	muscular system
ATACdb	Sample_1345	myeloid	53612	hg19	myeloid	muscular system
ATACdb	Sample_1346	myeloid	28839	hg19	myeloid	muscular system
ATACdb	Sample_1353	blood	47469	hg19	blood	circulatory system
ATACdb	Sample_1354	blood	32821	hg19	blood	circulatory system
ATACdb	Sample_1355	blood	23857	hg19	blood	circulatory system
ATACdb	Sample_1356	blood	29023	hg19	blood	circulatory system
ATACdb	Sample_1357	blood	22885	hg19	blood	circulatory system
ATACdb	Sample_1358	blood	11695	hg19	blood	circulatory system
ATACdb	Sample_1359	blood	12453	hg19	blood	circulatory system
ATACdb	Sample_1360	sperm	20596	hg19	sperm	reproductive system
ATACdb	Sample_1361	sperm	10114	hg19	sperm	reproductive system
ATACdb	Sample_1368	blood	26645	hg19	blood	circulatory system
ATACdb	Sample_1369	blood	23935	hg19	blood	circulatory system
ATACdb	Sample_1370	blood	24948	hg19	blood	circulatory system
ATACdb	Sample_1371	blood	29265	hg19	blood	circulatory system
ATACdb	Sample_1372	blood	22768	hg19	blood	circulatory system
ATACdb	Sample_1373	blood	21143	hg19	blood	circulatory system
ATACdb	Sample_1374	skin	88120	hg19	skin	integumentary system
ATACdb	Sample_1375	skin	52519	hg19	skin	integumentary system
ATACdb	Sample_1377	skin	106235	hg19	skin	integumentary system
ATACdb	Sample_1378	skin	76184	hg19	skin	integumentary system
ATACdb	Sample_1379	skin	78256	hg19	skin	integumentary system
ATACdb	Sample_1380	skin	41804	hg19	skin	integumentary system
ATACdb	Sample_1381	skin	70730	hg19	skin	integumentary system
